# Multiome Perturb-seq unlocks scalable discovery of integrated perturbation effects on the transcriptome and epigenome

**DOI:** 10.1101/2024.07.26.605307

**Authors:** Eli Metzner, Kaden M. Southard, Thomas M. Norman

## Abstract

Single-cell CRISPR screens link genetic perturbations to transcriptional states, but high-throughput methods connecting these induced changes to their regulatory foundations are limited. Here we introduce Multiome Perturb-seq, extending single-cell CRISPR screens to simultaneously measure perturbation-induced changes in gene expression and chromatin accessibility. We apply Multiome Perturb-seq in a CRISPRi screen of 13 chromatin remodelers in human RPE-1 cells, achieving efficient assignment of sgRNA identities to single nuclei via an improved method for capturing barcode transcripts from nuclear RNA. We organize expression and accessibility measurements into coherent programs describing the integrated effects of perturbations on cell state, finding that *ARID1A* and *SUZ12* knockdowns induce programs enriched for developmental features. Pseudotime analysis of perturbations connects accessibility changes to changes in gene expression, highlighting the value of multimodal profiling. Overall, our method provides a scalable and simply implemented system to dissect the regulatory logic underpinning cell state.
