## Supplementary Table 1 for "Multiome Perturb-seq unlocks scalable discovery of integrated perturbation effects on the transcriptome and epigenome"

### Sheet: Sheet1
protospacer	target_gene	oPools_oligo	complex
GAGCGACCTCAGGAAGCCGT	SMARCE1	agtatcccttggagaaccaccttgttgGAGCGACCTCAGGAAGCCGTgtttaagagctaagctggaaacagcatagcaag	BAF
GGCCTGGTCGTCGTCTGCGG	SMARCB1	agtatcccttggagaaccaccttgttgGGCCTGGTCGTCGTCTGCGGgtttaagagctaagctggaaacagcatagcaag	BAF
GTTTCTCCGGCAGCAGAAAG	ARID1A	agtatcccttggagaaccaccttgttgGTTTCTCCGGCAGCAGAAAGgtttaagagctaagctggaaacagcatagcaag	BAF
GGGAGGCGCCGGGAAGTCGA	SMARCA4	agtatcccttggagaaccaccttgttgGGGAGGCGCCGGGAAGTCGAgtttaagagctaagctggaaacagcatagcaag	BAF
GCTGCGCGCTGCGGACTGTG	DPF2	agtatcccttggagaaccaccttgttgGCTGCGCGCTGCGGACTGTGgtttaagagctaagctggaaacagcatagcaag	BAF
GCCCGAGCCGGAGAAGATGG	SMARCC2	agtatcccttggagaaccaccttgttgGCCCGAGCCGGAGAAGATGGgtttaagagctaagctggaaacagcatagcaag	BAF
GGGTGCGCGCGGGAACGACC	SMARCC1	agtatcccttggagaaccaccttgttgGGGTGCGCGCGGGAACGACCgtttaagagctaagctggaaacagcatagcaag	BAF
GCGCTCCGGCCGCGTCAGGA	EP400	agtatcccttggagaaccaccttgttgGCGCTCCGGCCGCGTCAGGAgtttaagagctaagctggaaacagcatagcaag	NuA4
GCCCACCTCAGGCAACAAAG	ACTL6A	agtatcccttggagaaccaccttgttgGCCCACCTCAGGCAACAAAGgtttaagagctaagctggaaacagcatagcaag	NuA4
GCAGCTGCCGGACCCAGGTG	DMAP1	agtatcccttggagaaccaccttgttgGCAGCTGCCGGACCCAGGTGgtttaagagctaagctggaaacagcatagcaag	NuA4
GAGGCTCCGGCGGACCGAGG	SUZ12	agtatcccttggagaaccaccttgttgGAGGCTCCGGCGGACCGAGGgtttaagagctaagctggaaacagcatagcaag	Polycomb
GGTCGCGTCCGACACCCGGT	EZH2	agtatcccttggagaaccaccttgttgGGTCGCGTCCGACACCCGGTgtttaagagctaagctggaaacagcatagcaag	Polycomb
GGCCGGGCCCGAGCAGAGTG	YY1	agtatcccttggagaaccaccttgttgGGCCGGGCCCGAGCAGAGTGgtttaagagctaagctggaaacagcatagcaag	Polycomb
GCCTGAACCGACCTACGAGG	NTC_01615	agtatcccttggagaaccaccttgttgGCCTGAACCGACCTACGAGGgtttaagagctaagctggaaacagcatagcaag	NTC
GCCCACTGGTCTTCACACAG	NTC_03577	agtatcccttggagaaccaccttgttgGCCCACTGGTCTTCACACAGgtttaagagctaagctggaaacagcatagcaag	NTC
GGCGTGTGTCGGGCGAGCCT	NTC_00774	agtatcccttggagaaccaccttgttgGGCGTGTGTCGGGCGAGCCTgtttaagagctaagctggaaacagcatagcaag	NTC
