## Supplementary Table 3 for "Multiome Perturb-seq unlocks scalable discovery of integrated perturbation effects on the transcriptome and epigenome"

### Sheet: TableS3_concordance
Category	YY1	SMARCC2	DPF2	DMAP1	EP400	SMARCB1	EZH2	SMARCC1	SUZ12	ARID1A	ACTL6A	SMARCE1	SMARCA4
Total peaks	102211	87359	78107	90793	81328	47034	93448	88528	87943	52101	65450	76513	75979
Differentially expressed genes	19	2	1	3377	4509	876	354	2	24	1	2911	2785	7
Differentially accessible peaks	24	782	124	206	716	358	69	73	1262	1840	1414	3897	170
Total peaks in promoter regions	12244	11947	11927	12034	11955	11168	12115	12122	12064	11124	11356	11957	11771
Differentially accessible peaks in promoter regions	3	22	2	9	23	9	2	3	39	41	27	102	2
Differential peaks in promoter regions for which gene is differentially expressed	-	-	-	2	6	2	1	1	1	-	5	20	1
Above match at perturbation target gene	-	-	-	-	1	-	1	1	-	-	-	1	1
Above match concordant (Peak and gene up or down in same direction)	-	-	-	2	3	-	1	1	1	-	4	16	1
Total peaks in enhancer regions	70014	58605	54179	62282	54861	30403	63802	60840	60352	32708	42231	51920	51047
Differentially accessible peaks in enhancer regions	13	274	40	104	301	125	29	20	701	561	385	3159	36
Peaks in enhancer regions for which gene was differentially expressed	-	-	-	14	63	5	1	-	3	1	41	498	-
Above match at perturbation target gene	-	-	-	-	-	-	-	-	-	-	-	-	-
Above match concordant (Peak and gene up or down in same direction)	-	-	-	7	29	1	1	-	3	-	15	326	-
Other differential peaks	8	486	82	93	392	224	38	50	522	1238	1002	636	132
Above differential peak concordant (nearest gene differentially expressed same direction)	-	-	-	5	31	2	-	-	2	-	53	37	-
