## Supplementary Table 5 for "Multiome Perturb-seq unlocks scalable discovery of integrated perturbation effects on the transcriptome and epigenome"

### Sheet: Sheet1
oligo_name	oligo_type	sequence	notes
T7_insert	duplex oligo	ccacctcccaaccccgaggggacccagaTAATACGACTCACTATAGGGAAATAtgatcagatccgacgcgccatctcta	HiFI assembly of high-activity T7 promoter; T7 promoter sequence (Conrad et al.) capitalized
oEM024	Ultramer ssDNA	CTTCCATTTCAGGTGTCGTGACCGCCTCCCGGGTTCAAGCGATTCTCCTGCCTCAGCCTCCCGACGTACGGTACGGCCACCATGGTGAG	HiFi assembly of 5' SIRLOIN
oEM038	Ultramer ssDNA	GGACGAGCTGTACAAGTAAAAAGCAGTGGTATCAACGCAGAGTACATGGGCGCGTTTTAAGACCAATGAC	HiFi assembly of partial TSO
oEM041	Ultramer ssDNA	CTGCCTCAGCCTCCCGAGAGTTCCCAAGATTCAACCGCGGAGGTCGACCCGACAACTGACACAAGGATCCACAATCGCCAGTGC	HiFi assembly of 3' SIRLOIN
oEM042	5' duplex oligo	TCGACAACCCGACAACTGACAG	Ligation to patch pEM047 -SIRLOIN/TSO at 3' end, annealed to oEM043
oEM043	3' duplex oligo	GATCCTGTCAGTTGTCGGGTTG	Ligation to patch pEM047 -SIRLOIN/TSO at 3' end, annealed to oEM042
P276R	Second strand synthesis primer	CTTGCTATGCTGTTTCCAGC	Second strand synthesis of oPools during library generation
oJR232	PCR primer	GTATCCCTTGGAGAACCACCTTGTTG	sgRNA library QC
oJR233-N7xx	PCR primer	CAAGCAGAAGACGGCATACGAGATNNNNNNNNGTCTCGTGGGCTCGGAGATGTGTATAAGAGACAGCTATGCTGTTTCCAGCTTAGCTCTTAAAC	sgRNA library QC
T7_TruSeqRead1	RT primer	AATGATACGGCGACCACCGAGATCTACACTCTTTCCCTACACGACGCTCTTCCGATCT	T7 library prep RT primer; captures TruSeq Read 1, adds P5
P065-P5	PCR primer	AATGATACGGCGACCACCGAGATCTACAC	No-index T7 PCR primer, captures P5 added via RT
P065-N7xx	PCR primer	CAAGCAGAAGACGGCATACGAGATNNNNNNNNGTCTCGTGGGCTCGGAGATGTGTATAAGAGACAGGTGTTTTGAGACTATAAGTATCCCTTGGAGAACCACCTTGTTG	i7 indexed T7 PCR primer, captures U6 promoter
oEM032	RT-qPCR primer	ATGCAGTTGTCTTGACTTCAGGTCTGT	MALAT1-F
oEM033	RT-qPCR primer	ACACCAGCAAAATGTACTCAGCTTCA	MALAT1-R
oEM036	RT-qPCR primer	CGTATAGCATACATTATACGAAGTTATAAACAGCACAAAAGG	U6-F
oEM037	RT-qPCR primer	CTCGTGAGTCTGGACCTTTATCGC	U6-F
oEM050	RT-qPCR primer	GGAGTACAACTACAACAGCCACAACG	GFP-F
oEM051	RT-qPCR primer	CACGAACTCCAGCAGGACCATG	GFP-R
